# Single-nuclei histone modification profiling of the adult human central nervous system unveils epigenetic memory of developmental programs

**DOI:** 10.1101/2024.04.15.589512

**Authors:** Mukund Kabbe, Eneritz Agirre, Karl E. Carlström, Fabio Baldivia Pohl, Nicolas Ruffin, David van Bruggen, Mandy Meijer, Luise A. Seeker, Nadine Bestard-Cuche, Alex R. Lederer, Jilin Zhang, Virpi Ahola, Steven A. Goldman, Marek Bartosovic, Maja Jagodic, Anna Williams, Gonçalo Castelo-Branco

## Abstract

The adult human central nervous system (CNS) is remarkably complex, with neural cells displaying extensive transcriptional heterogeneity. However, how different layers of epigenetic regulation underpin this heterogeneity is poorly understood. Here, we profile the adult human CNS from distinct regions, for chromatin accessibility at the single-nuclei level. In addition, we simultaneously co-profiled the histone modifications H3K27me3 and H3K27ac at the single nuclei-level, providing their first map in all major human CNS cell types. We unveil primed chromatin signatures at HOX loci in spinal cord-derived human oligodendroglia (OLG) but not microglia. These signatures were reminiscent of developmental OLG but were decoupled from robust gene expression. Moreover, using high-resolution Micro-C, we show that induced pluripotent stem cell (iPS) derived human OLGs exhibit a HOX chromatin architecture compatible with the primed chromatin in adult OLGs, and bears a strong resemblance not only to OLG developmental architecture, but also high-grade pontine gliomas. Thus, adult OLG retain epigenetic memory from developmental states, which might enable them to promptly transcribe Hox genes, in contexts of regeneration, but also make them susceptible to gliomagenesis.
