## Supplementary Table 1 for "Single-nuclei histone modification profiling of the adult human central nervous system unveils epigenetic memory of developmental programs"

### Sheet: SuppTable_1
	ProcessNumber	caseNO	Tissue	Sex	Age	PMI	CauseOfDeath_category	CauseOfDeath_1a	CauseOfDeath_1b	CauseOfDeath_1c	CauseOfDeath_1d	RINvalue	MK_ID	NGI_ID	10X_BATCH	NGS_BATCH	Box	age_bins	id	AgeCat
0	14	SD046/16	CSC	M	42	103	suffocation	Suspension by ligature				5	210118Mk1	P20057_1001	210118	P20057	1	35-44	SD046/16_CSC	Young
1	36	SD038/17	CB	M	34	99	heart disease	Ischaemic heart disease	Coronary artery atherosclerosis			6.2	210118Mk2	P20057_1002	210118	P20057	2	25-34	SD038/17_CB	Young
2	23	SD046/16	CB	M	42	103	suffocation	Suspension by ligature				7.5	210121Mk1	P20056_1002	210121	P20056	1	35-44	SD046/16_CB	Young
3	32	SD012/17	BA4	F	71	95	suffocation	Plastic bag suffocation				5.8	210118Mk3	P20056_1001	210118	P20056	2	65-74	SD012/17_BA4	Old
4	67	SD041/19	CB	F	40	72	Unascertained	Unasertained,pending further inverstgations					210121Mk2	P20056_1003	210121	P20056	3	35-44	SD041/19_CB	Young
5	7	SD017/13	CSC	F	45	93	heart disease	Coronary artery atherosclerosis	Heart disease			4.1	210723Mk4	P22551_1008	210723	P22551	1	45-54	SD017/13_CSC	Young
6	35	SD042/14	CB	M	63	76	cancer	Complications of metastatic renal cell carcinoma				2.4	210722Mk2	P22551_1002	210722	P22551	2	55-64	SD042/14_CB	Old
7	61	SD042/18	BA4	F	73	74	heart disease	Hypertensive heart disease					210122Mk1	P20057_1003	210122	P20057	3	65-74	SD042/18_BA4	Old
8	1	SD016/13	BA4	F	44	70	Unascertained	Unascertained				6	210723Mk2	P22551_1006	210723	P22551	1	35-44	SD016/13_BA4	Young
9	29	SD008/17	CB	F	71	96	heart disease	Ischaemic and hypertensive heart disease	Diabetes mellitus			5.4	210723Mk1	P22551_1005	210723	P22551	2	65-74	SD008/17_CB	Old
10	12	SD025/17	CB	M	73	66	heart disease	Ischaemic heart disease with cardiac enlargement				5.1	210122Mk2	P20056_1004	210122	P20056	1	65-74	SD025/17_CB	Old
11	34	SD024/17	CSC	M	72	60	heart disease	Myocardial infarction	Coronary artery atheroma			4.9	210722Mk3	P22551_1003	210722	P22551	2	65-74	SD024/17_CSC	Old
12	48	SD031/15	CSC	F	40	89	heart disease	Haemopericardium	Ruptured acute myocardial infarct	Coronary artery thrombosis	Coronary artery atherosclerosis	4.9	210722Mk1	P22551_1001	210722	P22551	2	35-44	SD031/15_CSC	Young
13	62	SD041/19	CSC	F	40	72	Unascertained	Unasertained,pending further inverstgations					210723Mk3	P22551_1007	210723	P22551	3	35-44	SD041/19_CSC	Young
14	10	SD042/14	BA4	M	63	76	cancer	Complications of metastatic renal cell carcinoma					210224Mk1	P20602_1001	210224	P20602	1	55-64	SD042/14_BA4	Old
15	11	SD016/13	CSC	F	44	70	Unascertained	Unascertained				6.7	210224Mk2	P20602_1002	210224	P20602	1	35-44	SD016/13_CSC	Young
16	16	SD038/16	CB	M	39	76	suffocation	Suspension by ligature				6.2	210224Mk3	P20602_1003	210224	P20602	1	35-44	SD038/16_CB	Young
17	25	SD036/17	CB	M	71	71	heart disease	Haemopericardium	Ruptured acute myocardial infarct	Coronary artery atheroma and thrombosis		5.5	210224Mk4	P20602_1004	210224	P20602	1	65-74	SD036/17_CB	Old
18	37	SD014/13	CSC	F	74	41	Pulmonary thromboembolism	Pulmonary thromboembolism				5.3	210224Mk5	P20602_1005	210224	P20602	2	65-74	SD014/13_CSC	Old
19	42	SD036/17	CSC	M	71	71	heart disease	Haemopericardium	Ruptured acute myocardial infarct	Coronary artery atheroma and thrombosis		5.5	210224Mk6	P20602_1006	210224	P20602	2	65-74	SD036/17_CSC	Old
20	65	SD011/18	BA4	F	61	80	Sepsis	Multi-organ failure secondary to sepsis					210304Mk1	P20602_1007	210304	P20602	3	55-64	SD011/18_BA4	Old
21	4	SD038/17	BA4	M	34	99	heart disease	Ischaemic heart disease				6.1	210304Mk2	P20603_1001	210304	P20603	1	25-34	SD038/17_BA4	Young
22	22	SD022/16	CSC	M	39	86	heart disease	Ischaemic heart disease	Coronary artery atherosclerosis			6.1	210304Mk3	P20603_1002	210304	P20603	1	35-44	SD022/16_CSC	Young
23	13	SD031/15	BA4	F	40	89	heart disease	Haemopericardium	Ruptured acute myocardial infarct	Coronary artery thrombosis	Coronary artery atherosclerosis	4.3	210305Mk1	P20603_1004	210305	P20603	1	35-44	SD031/15_BA4	Young
24	38	SD024/17	CB	M	72	60	heart disease	Myocardial infarction	Coronary artery atheroma			5.8	210305Mk2	P20603_1005	210305	P20603	2	65-74	SD024/17_CB	Old
25	40	SD008/17	CSC	F	71	96	heart disease	Ischaemic and hypertensive heart disease	Diabetes mellitus			4.5	210304Mk4	P20603_1003	210304	P20603	2	65-74	SD008/17_CSC	Old
26	46	SD025/17	CSC	M	73	66	heart disease	Ischaemic heart disease with cardiac enlargement				5.1	210305Mk3	P20603_1006	210305	P20603	2	65-74	SD025/17_CSC	Old
27	57	SD038/16	CSC	M	39	76	suffocation	Suspension by ligature				5.5	210305Mk4	P20603_1007	210305	P20603	3	35-44	SD038/16_CSC	Young
28	58	SD030/18	CSC	M	63	115	ruptured aneurysm	Ruptured atherosclerotic abdominal aortic aneurysm					210722Mk4	P22551_1004	210722	P22551	3	55-64	SD030/18_CSC	Old
29	60	SD026/16	CB	F	37	126	heart disease	Myocardial fibrosis - cause uncertain				5.8	210324Mk1	P20908_1001	210324	P20908	3	35-44	SD026/16_CB	Young
30	66	SD041/19	BA4	F	40	72	Unascertained	Unasertained,pending further inverstgations					210324Mk2	P20908_1002	210324	P20908	3	35-44	SD041/19_BA4	Young
31	68	SD042/18	CSC	F	73	74	heart disease	Hypertensive heart disease					210324Mk3	P20908_1003	210324	P20908	3	65-74	SD042/18_CSC	Old
32	6	SD014/13	CB	F	74	41	Pulmonary thromboembolism	Pulmonary thromboembolism				6.4	210401Mk1	P20908_1004	210401	P20908	1	65-74	SD014/13_CB	Old
33	17	SD029/17	CSC	M	40	103	heart disease	Myocardial infarction	Coronary artery atherosclerosis			4.3	210324Mk4	P20908_1005	210324	P20908	1	35-44	SD029/17_CSC	Young
34	19	SD012/17	CSC	F	71	95	suffocation	Plastic bag suffocation				4.8	210401Mk2	P20908_1006	210401	P20908	1	65-74	SD012/17_CSC	Old
35	30	SD022/16	BA4	M	39	86	heart disease	Ischaemic heart disease	Coronary artery atherosclerosis			7.2	210401Mk3	P20908_1007	210401	P20908	2	35-44	SD022/16_BA4	Young
36	47	SD026/16	CSC	F	37	126	heart disease	Myocardial fibrosis - cause uncertain					210401Mk4	P20908_1008	210401	P20908	2	35-44	SD026/16_CSC	Young
37	49	SD012/17	CB	F	71	95	suffocation	Plastic bag suffocation				5.6	210409Mk1	P20908_1009	210409	P20908	3	65-74	SD012/17_CB	Old
38	59	SD030/18	CB	M	63	115	ruptured aneurysm	Ruptured atherosclerotic abdominal aortic aneurysm				6.2	210409Mk2	P20908_1010	210409	P20908	3	55-64	SD030/18_CB	Old
39	9	SD014/13	BA4	F	74	41	Pulmonary thromboembolism	Pulmonary thromboembolism				6.9	210409Mk3	P20908_1011	210409	P20908	1	65-74	SD014/13_BA4	Old
40	15	SD026/16	BA4	F	37	126	heart disease	Myocardial fibrosis - cause uncertain				4.3	210409Mk4	P20908_1012	210409	P20908	1	35-44	SD026/16_BA4	Young
41	55	SD029/17	BA4	M	40	103	heart disease	Myocardial infarction	Coronary artery atherosclerosis			4.2	210409Mk5	P20908_1013	210409	P20908	3	35-44	SD029/17_BA4	Young
42	64	SD042/18	CB	F	73	74	heart disease	Hypertensive heart disease					210409Mk6	P20908_1014	210409	P20908	3	65-74	SD042/18_CB	Old
43	3	SD017/13	BA4	F	45	93	heart disease	Coronary artery atherosclerosis	Heart disease			5.1	210410Mk1	P20908_1015	210410	P20908	1	45-54	SD017/13_BA4	Young
44	28	SD042/14	CSC	M	63	76	cancer	Complications of metastatic renal cell carcinoma				4.8	210410Mk2	P20908_1016	210410	P20908	2	55-64	SD042/14_CSC	Old
45	39	SD016/13	CB	F	44	70	Unascertained	Unascertained				5.5	210410Mk3	P20908_1017	210410	P20908	2	35-44	SD016/13_CB	Young
46	41	SD038/17	CSC	M	34	99	heart disease	Ischaemic heart disease	Coronary artery atherosclerosis			5.2	210410Mk4	P20908_1018	210410	P20908	2	25-34	SD038/17_CSC	Young
47	52	SD030/18	BA4	M	63	115	ruptured aneurysm	Ruptured atherosclerotic abdominal aortic aneurysm				2.8	210410Mk5	P20908_1019	210410	P20908	3	55-64	SD030/18_BA4	Old
